# Emergence of ST3390: A non-pigmented HA-MRSA clone with enhanced virulence

**DOI:** 10.1101/2025.03.18.643911

**Authors:** Emily A. Felton, Mary-Elizabeth Jobson, Ariana M. Virgillio, Joshua Alvior, Eleonora Cella, Amorce Lima, Deanna Becker, Suzanne Silbert, Taj Azarian, Kami Kim, Lindsey N. Shaw

## Abstract

**Background:** One of the most successful and widely-distributed hospital-associated lineages of MRSA is CC5. These strains are known from widespread antibiotic resistance, but less severe disease than CA-MRSA counterparts. Recently, CC5 descendant lineages have appeared globally with hypervirulent properties.

**Methods:** Herein we use genomic analyses to study the epidemiology of a rare CC5 MRSA sequence type, ST3390, circulating within Tampa General Hospital (TGH). We employ genetic tools alongside *in vitro* and *in vivo* models of virulence to study the pathogenic capabilities of strains.

**Results:** To date, there have only been 50 recorded instances of infection caused by ST3390 globally, with 36 of those occurring at TGH. Genomic analysis of strains identified numerous *spa*-types, with a t010 cluster found only at TGH. Exploration of AMR genes detected the presence of unique hybrid SCCmec types, with ∼90% of TGH strains possessing components of SCCmecIa, SCCmecIIa and/or SCCmecVIII. Phenotypically, all ST3390 strains lack the staphyloxanthin pigment, which is mediated by a conserved 6 aa in frame deletion within the staphyloxanthin biosynthesis protein CrtN. ST3390 strains display high levels of cytotoxicity towards human neutrophils compared to other CC5 lineages, with several isolates displaying hypervirulence in animal models of infection.

**Conclusions:** This is the first study to characterize the pathogenicity and genomic architecture of the rare MRSA lineage ST3390. Our work provides a deeper understanding of the clonal expansion of CC5, and the wider diversification of *S. aureus* isolates within patient populations.
