## Supplemental Table 1 for "Emergence of ST3390: A non-pigmented HA-MRSA clone with enhanced virulence"

### Sheet: Clinical Strains
TGH Clinical Isolates	MLST	Mupirocin Resistance	SCCmec Array	spa type	Experiment Accession
TGH007	3390	Susceptible	orfX-ACME-SCCmecIIa	t062	SRX27800199
TGH015	3390	Intermediate	orfX-JI_SCCmecIa-ACME-SCCmecIIa	t062	SRX13303222
TGH090	3390	Resistant	orfX-JI_SCCmecIa-ACME-SCCmecIIa	t062	SRX13303293
TGH178	3390	Resistant	SCCmecIIa	t002	SRX13303229
TGH219	3390	Resistant	orfX-JI_SCCmecIa-ACME-SCCmecIIa	t010	SRX13303235
TGH336	3390	Resistant	orfX-JI_SCCmecIa-ACME-SCCmecIIa	t062	SRX13303256
TGH351	3390	Resistant	orfX-JI_SCCmecIa-ACME-SCCmecIIa	t062	SRX13303260
TGH368	3390	Resistant	orfX-JI_SCCmecIa-ACME-SCCmecIIa	t062	SRX13303263
TGH394	3390	Resistant	orfX-JI_SCCmecIa-ACME-SCCmecIIa	t010	SRX13303268
TGH401	3390	Susceptible	orfX-ACME-SCCmecIIa	t002	SRX13303271
TGH430	3390	Susceptible	orfX-JI_SCCmecIa-ACME-SCCmecIIa	t010	SRX13303279
TGH439	3390	Resistant	orfX-JI_SCCmecIa-ACME-SCCmecIIa	t062	SRX13303283
TGH044	3390	Intermediate	orfX-J1_SCCmecVIII-SCCmecIIa	t002	SRX27800083
TGH110	3390	Intermediate	orfX-J1_SCCmecVIII-SCCmecIIa	t002	SRX27800120
TGH112	3390	Susceptible	orfX-JI_SCCmecIa-ACME-SCCmecIIa	t062	SRX27800142
TGH154	3390	Intermediate	orfX-J1_SCCmecVIII-SCCmecIIa	t002	SRX27800218
TGH181	3390	Resistant	orfX-JI_SCCmecIa-ACME-SCCmecIIa	t062	SRX27800237
TGH187	3390	Resistant	orfX-JI_SCCmecIa-ACME-SCCmecIIa	t062	SRX27800238
TGH195	3390	Resistant	orfX-JI_SCCmecIa-ACME-SCCmecIIa	t010	SRX27800240
TGH204	3390	Resistant	orfX-JI_SCCmecIa-ACME-SCCmecIIa	t010	SRX27800244
TGH208	3390	Intermediate	orfX-J1_SCCmecVIII-SCCmecIIa	t002	SRX27800247
TGH346	3390	Susceptible	orfX-ACME-SCCmecIIa	t002	SRX27799968
TGH462	3390	Resistant	orfX-JI_SCCmecIa-ACME-SCCmecIIa	t062	SRX27799988
TGH465	3390	Intermediate	orfX-J1_SCCmecVIII-SCCmecIIa	t002	SRX27799991
TGH689	3390	Resistant	orfX-JI_SCCmecIa-ACME-SCCmecIIa	t010	SRX27800080
TGH691	3390	Resistant	orfX-JI_SCCmecIa-ACME-SCCmecIIa	t062	SRX27800081
TGH693	3390	Susceptible	orfX-JI_SCCmecIa-ACME-SCCmecIIa	t002	SRX27800082
TGH766	3390	Resistant	orfX-JI_SCCmecIa-ACME-SCCmecIIa	t062	SRX27800155
TGH777	3390	Resistant	orfX-JI_SCCmecIa-ACME-SCCmecIIa	t062	SRX27800161
TGH849	3390	Intermediate	SCCmecIIa	t002	SRX27800175
TGH888	3390	Intermediate	SCCmecIIa	t062	SRX27799994
TGH893	3390	Resistant	orfX-JI_SCCmecIa-ACME-SCCmecIIa	t062	SRX27799997
TGH897	3390	Intermediate	SCCmecIIa	t062	SRX27800000
TGH917	3390	Intermediate	orfX-JI_SCCmecIa-ACME-SCCmecIIa	t010	SRX27800005
TGH971	3390	Resistant	orfX-JI_SCCmecIa-ACME-SCCmecIIa	t062	SRX27800046
TGH993	3390	Resistant	orfX-JI_SCCmecIa-ACME-SCCmecIIa	t002	SRX27800057

### Sheet: Strains and Plasmids
Plasmids
pMK4
Strain Name	Description	Source
E. coli
Dh5a	Cloning Strain	PMID: 4556250
S. aureus
RN4220	Cloning Strain	Lab Stock
N315	USA100 wild-type	PMID: 11418146
NE382	JE2 crtN::tn	PMID: 23354696
EAF4029	ST3390crtOPQMN+	This Study
